# Human cytomegalovirus evades ZAP detection by suppressing CpG dinucleotides in the major immediate early genes

**DOI:** 10.1101/2020.01.07.897132

**Authors:** Yao-Tang Lin, Stephen Chiweshe, Dominique McCormick, Anna Raper, Arthur Wickenhagen, Victor DeFillipis, Eleanor Gaunt, Peter Simmonds, Sam J Wilson, Finn Grey

## Abstract

The genomes of RNA and small DNA viruses of vertebrates display significant suppression of CpG dinucleotide frequencies. Artificially increasing dinucleotide frequencies results in substantial attenuation of virus replication, suggesting that these compositional changes may facilitate recognition of non-self RNA sequences. Recently, the interferon inducible protein ZAP, was identified as the host factor responsible for sensing CpG in viral RNA, through direct binding and possibly downstream targeting for degradation. Using an arrayed interferon stimulated gene expression library screen, we identified ZAPS, and its associated factor TRIM25, as direct inhibitors of human cytomegalovirus (HCMV) replication. Exogenous expression of ZAPS and TRIM25 significantly reduced virus replication while knockdown resulted in increased virus replication. HCMV displays a strikingly heterogeneous pattern of CpG representation with a specific suppression of CpGs within the IE1 major immediate early transcript which is absent in subsequently expressed genes. We demonstrated that suppression of CpG dinucleotides in the IE1 gene allows evasion of inhibitory effects of ZAP. During HCMV infection, expression of ZAP and TRIM25 are rapidly reduced, removing pressure to suppress dinucleotide frequencies in viral genes expressed after the immediate early genes, while acute virus replication and high levels of ZAP are mutually exclusive. Finally, we show that TRIM25 regulates alternative splicing between the ZAP short and long isoforms during HCMV infection and interferon induction, with knockdown of TRIM25 resulting in decreased ZAPS and corresponding increased ZAPL expression. These results demonstrate for the first time that ZAP is a potent host restriction factor against large DNA viruses and that HCMV evades ZAP detection through suppression of CpG dinucleotides within the major immediate early transcripts. Furthermore, TRIM25 is required for efficient upregulation of the interferon inducible short isoform of ZAP through regulation of alternative splicing.
