## Supplemental table 1 for "Human cytomegalovirus evades ZAP detection by suppressing CpG dinucleotides in the major immediate early genes"

### Sheet: Sheet1
Primary replication				Virus Production
Gene	NHDF	IRF3 KO		Gene	NHDF	IR3 KO
MAP3K14	9	70		C6orf150	25.1444	85.0884
cGAS	10	92		MAP3K14	26.4534	67.5579
IRF7	17	8		MCOLN	28.0358	77.5487
IRF1	19	67		PCTK3	28.6726	103.115
MYD88	20	97		IRF7	30.1094	11.7464
MDA5	20	48		MYD88	30.2153	88.9471
MCOLN	25	96		SAMD4A	32.0332	101.804
MICB	29	97		ZAP(S)	33.0156	25.5404
DDX60	30	111		MICB	34.0099	81.2978
STAT2	34	65		TAGAP	34.4335	93.0583
FUT4	38	105		IFIH1 / MDA5	34.5394	37.9918
TLR3	41	102		C4orf32	34.854	83.1398
SAMD4A	41	98		CPT1A	34.8923	79.3589
DDX58	41	80		RIPK2	35.5829	15.9322
B4GALT5	43	101		IDO	36.2513	13.2112
PCTK3	44	99		NCF1	36.8161	106.602
ADFP	46	110		FUT4	37.0809	101.441
IFNGR1	46	109		FAM125B	38.0498	92.9834
TAGAP	46	100		TDRD7/PCTAIRE2BP	38.3709	100.647
FAM125B	46	89		CCDC75	38.576	71.9038
CCNA1	48	71		IRF1	38.6032	80.7913
TLK2	49	55		VAMP5	41.2741	87.6501
NT5C3	52	105		TNFSF13B	41.6949	73.3355
IFIT5	52	102		ETV7	42.4021	94.1086
SPTLC2	52	89		TLR3	42.6344	127.035
TNFSF13B	53	95		DDX60	43.3383	125.538
HES4	54	110		STAT2	43.6173	85.282
LGALS9	54	106		TRIM25	44.0699	27.1228
SOCS2	54	103		BTN3A3	44.9569	90.1454
GALNT2	54	100		IFNGR1	47.8747	98.1228
ATF3	54	72		TNFRSF10A	48.4998	16.6714
PCTK2	57	102		LIPA	51.3143	72.124
ZNF313 AKA RNF114	57	96		IFIT3 AKA CIG49	51.8456	70.7793
RIPK2	57	40		GBP5	52.383	96.459
IL15	60	100		ATF3	52.4146	59.0805
TNFRSF10A	60	36		BUB1	52.9529	73.0812
SP110 (alias: IFI41)	62	110		EHD4	53.2298	80.576
UBE2L6	62	103		CCNA1	53.2349	93.0745
SAMHD1	62	92		LAP3	53.7984	65.1116
SP100	62	85		NRN1	53.9834	65.1255
TRIM25	62	41		LGALS3	54.0603	109.84
NOD2	63	56		NPAS2	54.2894	89.6784
CCDC109B	64	112		SLC25A30	54.5783	82.3298
PSMB9	65	107		LRG1	55.0138	79.5109
G6PC	65	101		CHMP5	55.7828	66.9775
CHMP5	66	84		SNN	55.9648	92.35
PNRC1	67	114		HERC5	55.9906	105.339
NAPA	67	111		PHF15	55.9936	66.827
CD274	67	99		CCND3	56.1366	49.3381
CCND3	67	76		RASGEF1B	56.2044	88.324
GBP3	68	104		CCL4	56.5569	84.5784
MTHFD2L	68	98		SOCS2	56.6869	100.568
C4orf32	68	97		NOD2	56.8606	69.1717
LGALS3	68	95		ARHGAP17 (NOT ACSL1)	57.0479	103.605
HPSE	68	94		CCL2(alias: SCYA2, MCP1)	57.4668	87.1805
STEAP4	68	88		LY6E	57.5968	93.2773
DDIT4	69	110		RTP4	57.9822	84.7799
GPX2	69	107		G6PC	58.0292	56.5786
RTP4	69	99		TRIM34	58.0589	80.51
MX2	69	71		KIAA0082 (Duplicate)	58.3776	107.166
ZC3HAV1	69	69		RNF19B	58.4186	64.5061
ABLIM3	70	99		GEM	58.7745	128.47
IFI30	70	91		CD69	59.2865	97.3051
TIMP1	70	88		CTCFL	59.7487	93.3758
PXK	71	107		OASL	60.6835	67.067
NMI	71	106		VEGFC (alias: VRP)	60.9778	79.7198
CASP7	71	105		TRAFD1	61.0837	98.2663
GK	71	99		MSR1	61.1197	75.4744
CXCL10 alias SCYB10	71	99		THOC4	61.2072	59.383
FBXO6	72	108		DDX58	61.2807	56.0382
JUNB	72	104		PSMB9	61.3636	97.2578
ETV7	72	80		TLK2	61.8579	89.762
TCF7L2	72	73		TNFAIP3	62.1102	104.604
SERPINB9	73	108		APOL6	62.2116	84.5452
HERC5	73	105		WHDC1	62.6576	108.621
GBP2	73	97		TRIM5	62.6721	81.7506
LRG1	73	95		HCP5	62.876	103.602
MAFF	73	89		CD274	62.8827	83.7149
SNN	74	111		TRIM21	63.1839	98.8607
PPM1K	74	108		DDX60 (Duplicate)	63.1867	66.1425
GEM	74	108		C9ofr19/GLIPR2	63.731	84.3476
C10orf10	74	107		IL17RB	63.935	117.321
BTN3A3	74	104		MTHFD2L	64.0311	94.2117
SLC25A30	74	101		PADI2	64.084	107.649
FNDC4	74	101		ARNTL	64.2004	94.7758
IRF9	74	98		RIPK2	64.4878	21.1086
RAB27A	74	94		TRIM14	64.6109	66.1885
EIF3EIP	74	91		NCOA3	64.9339	90.2119
MAFF	74	90		GZMB	66.4565	93.8484
LY6E	75	107		PDGFRL	66.7717	97.1711
ISG15	75	107		TXNIP	66.7948	93.3355
TNFSF10	75	98		AIM2	66.8049	20.7099
WHDC1	75	96		CCL19	67.7197	77.7031
ERLIN1	75	94		PFKFB3 (duplicate)	67.8221	88.328
VIPERIN/RSAD2	76	111		RAB27A	68.9486	100.185
MCL1	76	111		IFIT5	69.6401	105.602
PI4K2B	76	106		CCL8	69.6788	99.8231
GAK	76	102		ZNF313 AKA RNF114	69.7631	110.531
IFI27	76	101		KIAA0040	69.8296	102.712
APOL2	77	109		EIF3EIP	69.9259	93.122
VAMP5	77	106		ODC1	70.0895	89.5798
IFIT3 AKA CIG49	77	102		SQLE	70.2555	90.3389
CD69	77	102		PSMB8	70.2887	87.043
TRIM38	77	101		MAX	70.4048	101.094
HLA-E	78	108		GMPR	70.7539	97.0269
PFKFB3	78	107		TRIM56	71.4261	119.254
FAM70A	78	102		LMO2	71.7793	103.512
GLRX	78	100		FKBP5	71.8315	92.7675
OPTN	78	98		GBP2	71.9163	62.1976
PAK3	78	91		TCF7L2	72.0803	97.8449
LAP3	79	111		IL15	72.227	95.6303
MT1H	79	109		GCA	72.5614	104.177
HCP5	79	106		PARP12	72.7321	59.6589
PRKD2	79	80		OPTN	73.1733	123.245
MSR1	79	78		BCL2L14	73.3675	99.7028
RASGEF1B	79	72		LGMN	74.1264	97.3323
MASTL	80	110		DNAPTP6(LOC26010)	74.2146	106.291
IL17RB	80	107		MASTL	74.436	111.609
MAB21L2	80	105		ADFP	74.6205	90.3552
CCL4	80	102		NAPA	74.9192	116.505
GCA	80	101		PNRC1	75.1181	118.992
ARNTL	80	100		MT1M	75.3442	99.8514
MAFF	80	100		CNP	75.751	78.7018
CPT1A	80	99		B4GALT5	75.869	113.694
LIPA	81	109		GBP4	76.0843	114.346
IL6ST	81	106		MAB21L2	76.2854	77.4094
CCL5(SYCA5)	81	105		PDK1	76.3437	97.6781
CCDC75	81	103		TMEM49	77.1732	108.14
RBM43	81	103		TBX3	77.3686	79.6001
CLEC2B	81	103		CCDC92	77.6562	73.9669
SPSB1	81	101		CD163	77.8018	88.3222
C9ofr19/GLIPR2	81	100		IMPA2	77.9197	33.2132
NCF1	81	100		PLSCR1	77.9915	92.3507
LGMN	81	92		PTMA	78.2067	107.91
TRAFD1	81	86		CFB	78.2221	109.879
DDX60 (Duplicate)	82	113		UBE2L6	78.351	110.522
TXNIP	82	111		CXCL9 (alias: MIG)	78.4174	96.5706
PSMB8	82	109		BLZF1	78.5563	89.8811
LOC400759/PSEUDOGENE	82	107		TAP1 (alias: ABCB2)	78.7604	102.035
PHF15	82	99		CDKN1A	78.7969	104.59
SLC25A28	82	96		SECTM1	79.2987	89.0447
PLSCR1	82	92		SERPINB9	79.3858	105.385
TBX3	82	90		VIPERIN/RSAD2	79.3962	77.2752
TRIM14	82	86		HES4	79.4627	122.764
TRIM34	82	84		PBEF1 aka NAMPT	79.514	87.3362
FAM46A	82	64		PFKFB3	79.5302	116.999
RPL22	83	113		CCDC109B	80.3437	112.246
GBP1	83	97		RPL22	80.574	93.2546
MT1L	83	93		GBP3	80.5906	112.323
DYNLT1	84	112		ABLIM3	80.6521	76.1265
S100A8	84	112		GLRX	80.7905	78.3176
SERPING1 (alias: C1NH)	84	97		LEPR	80.9036	119.021
BUB1	84	94		C10orf10	81.2044	94.9693
NUP50	84	92		AQP9	81.221	83.8004
IMPA2	84	87		OAS3	81.221	106.505
TRIM21	84	79		IL6ST	81.3288	93.4268
COMMD3	85	112		TIMP1	81.7287	93.1464
BLVRA	85	104		UNC84B	81.9757	104.022
GZMB	85	102		GAK	82.1666	108.207
MT1G	85	87		STAT3	82.598	82.7201
CNP	86	109		DDIT4	82.6834	112.28
LINCR	86	108		IFI30	82.7123	114.239
C1S	86	107		MT1G	82.845	86.0459
LMO2	86	106		EXT1	83.3897	111.92
CCL2(alias: SCYA2, MCP1)	86	105		CEBPD	83.6928	100.147
PFKFB3 (duplicate)	86	102		KIAA1618	83.805	65.7189
BLZF1	86	100		SMAD3	83.8587	92.7409
ZBP1	86	82		MKX	83.9434	69.2468
FLJ23556	87	112		FAM46C	84.4021	73.0455
KIAA0040	87	109		AXUD1	85.7664	122.024
NFIL3	87	107		HLA-E	85.7741	88.3106
GBP4	87	107		FCGR1A	85.8277	80.3142
CDKN1A	87	105		NT5C3	85.9157	99.533
MT1M	87	104		PCTK2	86.0351	95.5527
TNFAIP3	87	104		DYNLT1	86.0982	119.963
EPSTI1	87	103		FAM46A	86.4042	41.5716
BCL2L14	87	101		TNK2	86.515	63.5948
THOC4	87	85		ANKRD22	86.5514	89.591
N4BP1	88	114		SP110 (alias: IFI41)	86.8867	126.337
GBP5	88	109		STEAP4	87.8191	79.0479
SQLE	88	108		XRN	87.9319	51.7706
DEFB1	88	107		SAMD9L	87.9319	101.987
B2M	88	106		GK	88.1882	87.1014
CFB	88	103		BCL3	88.4415	63.9971
CD74	88	91		C5orf39	88.5634	85.7416
CTCFL	88	60		IFI27	88.7419	94.0398
AIM2	88	34		TRIM38	88.8354	87.5834
XAF1	89	113		LGALS9	88.881	129.104
CCL8	89	105		TFEC	89.2999	83.5001
EXT1	89	104		OGFR	89.4606	114.689
IL1RN	89	103		ABCA9	89.6647	104.643
SSBP3	89	101		DEFB1	89.7314	121.032
CES1	89	98		IRF2 aka PRIC285	89.7644	120.283
DNAPTP6(LOC26010)	89	92		IL28RA AKA CRF2	90.1723	67.5187
RARRES3	90	112		FBXO6	90.1935	126.323
ADAMDEC1	90	110		FLJ23556	90.2224	131.326
PPM1K (Formerly 329)(Duplicate)	90	109		JUNB	90.3285	98.1919
IRF2 aka PRIC285	90	107		MAFF	90.6105	102.369
PDK1	90	106		SCO2	91.6333	105.295
ANKRD22	90	105		CES1	91.8255	99.6291
HESX1	90	101		TREX1	92.0226	82.6564
UNC84B	90	94		AGPAT9	92.2362	96.3504
EMPTY-B1	91	111		RBM25	92.2793	96.5373
HSPA6	91	109		MT1L	92.605	110.26
PMM2	91	102		MX1	92.8521	102.682
VEGFC (alias: VRP)	91	101		SAA1	93.2051	105.434
ADM	91	100		GALNT2	93.3131	110.953
ALDH1A1	91	99		CCL5(SYCA5)	93.5581	135.211
C5orf27	91	98		CYP1B1	94.5421	73.5255
TNFAIP6	92	109		BIRC3	94.617	94.3071
CCL19	92	104		RGS1	94.6749	135.061
KIAA0082 (Duplicate)	92	101		TLR7	95.5084	84.1669
CRY1	93	109		NMI	95.637	99.7598
ULK4	93	106		TNFSF10	95.8525	119.884
CXCL9 (alias: MIG)	93	105		FNDC4	96.0642	96.3629
RBCK1	93	105		SAMHD1	96.2473	109.123
EMPTY-B1	93	103		EMPTY-B1	96.4952	116.725
IGFBP2	93	100		OAS1	96.5937	94.1127
RASSF4	93	100		GPX2	96.996	84.5494
TLR7	93	98		USP18	97.3125	97.7315
EMPTY-B1	94	113		FLT1	97.8776	113.225
AHNAK2	94	108		HERC6	98.108	100.979
GMPR	94	103		NFIL3	99.9856	91.2373
PNPT1	94	100		IRF2	100.173	74.6276
ENPP1 (alia: PDNP1)	94	99		SLC1A1	100.173	90.3738
TRIM5	94	98		PRKD2	100.523	57.998
MAX	94	97		XAF1	100.65	126.358
SIGLEC1 (FRAG)	95	106		CXCL10 alias SCYB10	100.823	91.5735
C4orf33	95	102		FAM70A	100.867	97.1081
TRIM56	95	92		NOS2A	101.526	83.4334
RGS1	96	115		IFI16	101.63	118.944
HLA-F	96	108		ISG20	101.719	105.865
DCP1A	96	107		ALDH1A1	102.455	108.218
SAA1	96	107		RNASE4	102.492	108.047
TDRD7/PCTAIRE2BP	96	102		TMEM51	102.505	93.715
IFI44L	97	104		MARCK (alias: MACS)	102.6	85.5462
IL1R	97	103		CSDA	102.6	94.6392
NRN1	97	97		C2orf31	102.83	99.1979
FAM46C	97	72		ABTB2	102.917	94.9986
C15orf48	98	109		MAP3K5	103.089	57.2247
STAT3	98	98		RARRES3	103.401	121.837
ELF1	98	98		TYMP	103.584	116.198
SLFN5	99	112		RBM43	103.791	118.529
HLA-C	99	110		ERLIN1	104.048	107.279
ANGPTL1	99	110		MAFF	104.145	81.0374
NCOA3	99	109		RNF24	104.275	116.598
FKBP5	99	109		PI4K2B	104.476	115.253
DTX3L	99	109		HK2	104.578	97.0501
PDGFRL	99	107		CLEC4D	104.983	89.0838
KIAA0082	99	102		THBD	105.098	125.911
SERPINE1 (alias: PAI 1)	99	102		STARD5	105.106	125.295
AQP9	100	101		HEG1	105.568	85.7059
ETV6	100	99		IL15RA	105.598	102.98
MT1F	101	116		IGFBP2	105.989	81.9189
PTMA	101	109		LINCR	106.37	125.08
STARD5	101	105		SPTLC2	106.47	89.2031
RNF19B	101	103		PARP10	106.488	97.5925
IFI35	102	109		KIAA0082	106.883	91.7563
ARHGAP17 (NOT ACSL1)	102	106		EMPTY-B1	107.554	127.583
CCDC92	102	102		PXK	108.09	128.477
RNASE4	102	100		BLVRA	108.162	94.7024
EMPTY-B1	103	111		PMM2	108.276	106.653
PLEKHA4	103	108		ENPP1 (alia: PDNP1)	108.874	116.218
EMPTY-B1	103	107		ANKFY1	109.23	121.738
IFI44	103	107		FLJ11286 aka C19orf66	109.674	91.9074
FCGR1A	103	104		ARHGEF3	110.947	36.1171
GTPBP2	103	103		LAMP3	111.077	90.9418
FLT1	103	103		DCP1A	111.082	101.301
APOL6	103	102		CX3CL1	111.454	111.449
IFI6	104	106		ELF1	112.031	118.586
EPAS1	104	94		BATF2	112.031	127.44
RIPK2	104	52		OAS2	112.09	122.813
SIRPA	105	111		SERPING1 (alias: C1NH)	112.21	93.9151
BATF2	105	110		SP100	113.149	113.915
USP18	105	109		MX2	113.374	93.0165
TMEM51	105	108		BST2/THN	113.437	125.754
BCL3	105	107		DHX58	113.502	120.068
C9orf91	105	106		EPSTI1	113.833	122.588
ISG20	105	101		APOL2	113.858	116.31
SAMD9L	105	100		HLA-F	114.134	95.0961
MX1	105	99		TAP2	114.37	95.5839
TMEM49	106	106		C5orf27	114.79	92.3932
IL15RA	106	104		EMPTY-B1	114.997	129.517
STAP1	106	102		MCL1	115.295	86.3924
RBM25	106	98		TNFAIP6	115.355	92.8602
IFIT1 (alias: IFI56, ISG56)	107	115		PSCD1 AKA CYTH1	115.58	108.406
NPAS2	107	102		S100A8	115.996	123.819
TYMP	108	108		GBP1	116.364	112.99
FLJ39739	108	108		ADAMDEC1	116.692	81.8187
IFIT2	108	106		ISG15	116.81	131.836
SMAD3	108	97		TGFB1	116.866	107.576
CMAH	109	113		RGL-1	116.94	98.5616
TREX1	109	109		NUP50	117.81	116.44
OGFR	109	109		CREB3L3	118.055	130.272
C22orf28	109	106		CD38	118.232	109.448
ADAR	109	105		FAM134B	118.456	108.947
ODC1	109	101		C15orf48	118.62	87.8503
MAFB	109	97		PNPT1	118.962	114.472
CREB3L3	110	103		MAFF	119.035	139.82
GCH1	110	102		PML	120.902	121.724
PADI2	110	101		MAFB	121.355	108.675
TFEC	110	86		COMMD3	121.824	139.335
BAG1	111	123		EMPTY-H12	122.169	130.808
TAP1 (alias: ABCB2)	111	107		SLFN5	122.679	126.203
OASL	111	97		SLC15A3	122.733	86.3924
SLC1A1	112	111		B2M	123.368	90.9649
FER1L3 AKA MYOF	112	103		C9orf91	123.703	82.5361
PUS1	112	87		MT1F	123.95	115.815
FAM134B	113	103		HPSE	124.133	91.5039
AXUD1	114	113		SIGLEC1 (FRAG)	124.248	81.9772
EMPTY-H12	114	110		BAG1	124.268	87.9564
ZNF107	114	107		IL1R	124.298	106.778
CX3CL1	114	107		PMAIP1	124.917	83.4334
HSH2D	115	111		SSBP3	124.956	110.43
IL28RA AKA CRF2	115	94		WARS	125.115	77.1829
STAT1	116	115		ZNF107	125.205	89.0656
ABTB2	116	110		RASSF4	125.249	117.267
UBA7	116	109		FLJ39739	126.045	133.08
ANKFY1	116	106		CASP1	126.284	92.8203
MKX	116	100		HSH2D	127.181	127.244
PMAIP1	116	81		AKT3	127.568	80.9723
ARHGEF3	116	64		DUSP5	127.816	113.074
DUSP5	117	110		EPAS1	128.027	129.783
PRAME	117	109		AHNAK2	128.336	118.98
PSCD1 AKA CYTH1	117	102		C1S	128.499	107.01
PML	117	98		CASP7	128.517	88.0971
CEBPD	117	84		GTPBP2	128.98	73.9952
C5orf39	117	61		ETV6	129.38	109.548
LEPR	118	108		SLC25A28	129.474	93.2069
OAS2	119	120		LAMP3 (Duplicate)	129.683	133.844
NDC80	119	114		CD74	130.409	97.5446
APOL1	119	113		HSPA6	130.823	96.8428
DHX58	119	99		PRAME	131.196	120.319
AKT3	119	93		CEACAM1	131.56	83.9452
CRP	121	111		IRF9	132.298	120.733
CXCL11	121	108		MT1H	132.308	120.684
ARG2	121	103		IFIT2	132.598	115.023
PABPC4	121	92		IFIT1 (alias: IFI56, ISG56)	132.616	128.177
EMPTY-H12	122	116		MS4A4A	132.64	114.529
HERC6	122	113		PPM1K	133.29	117.224
OAS1	122	109		ADM	134.22	122.608
CLEC4A	123	109		APOBEC3A	134.528	91.2553
XRN	123	107		Water	134.994	113.306
UPP2	124	108		ATP10D	135.574	128.875
HLA-G	125	104		ULK4	135.731	113.161
HK2	126	107		CMAH	135.758	135.598
SCARB2	128	111		LOC400759/PSEUDOGENE	136.242	124.483
EHD4	128	96		IFI44L	136.251	138.197
TGFB1	129	82		SOCS1	136.41	82.6918
CD163	130	104		PPM1K (Formerly 329)(Duplicate)	136.546	128.783
DDX3X (alias: DDX3)	130	102		STAT1	137.05	140.867
ZNF107	132	104		UPP2	137.695	128.484
PARP10	133	106		IFITM3	138.85	121.808
IRF2	134	84		IL1RN	140.711	141.865
CYP1B1	134	68		CLEC4A	141.158	128.241
RGL-1	135	101		HESX1	141.224	95.1027
CLEC4D	136	107		FER1L3 AKA MYOF	141.556	116.381
CSDA	136	102		C22orf28	141.888	123.219
TNK2	137	107		CLEC2B	142.535	123.305
LAMP3	138	101		PIM3	142.577	95.6708
IFITM2	139	114		SPSB1	143.431	120.63
TAP2	139	101		IFI35	143.735	136.732
BIRC3	140	107		IFITM2	144.26	112.683
KIAA1618	140	104		SCARB2	145.017	140.065
LAMP3 (Duplicate)	142	108		EMPTY-B1	145.422	123.402
SECTM1	142	104		C4orf33	145.902	94.9626
CD80	142	98		DDX3X (alias: DDX3)	146.218	94.6157
THBD	144	112		EMPTY-H12	146.717	120.528
HEG1	144	98		ZBP1	147.371	87.3892
SCO2	145	111		SIRPA	147.926	115.099
PBEF1 aka NAMPT	145	105		ZNF107	148.477	123.182
WARS	145	103		SERPINE1 (alias: PAI 1)	149.188	147.148
C2orf31	146	104		ADAR	149.403	78.0624
CCR1 (alias: CMKBR1)	147	108		CRY1	150.441	128.135
FLJ11286 aka C19orf66	147	105		PABPC4	151.127	105.204
GJA4	148	104		Water	151.765	106.814
MS4A4A	150	91		CCR1 (alias: CMKBR1)	152.311	122.237
ABCA9	152	100		FFAR2	153.399	113.772
APOBEC3A	153	104		SLC16A1	154.376	109.991
CD9	154	110		FNDC3B	154.853	127.72
IFI16	155	110		IFI6	155.352	120.183
MARCK (alias: MACS)	158	104		PLEKHA4	155.368	133.505
SOCS1	158	103		APOL3	156.055	70.8233
MOV10	158	102		EMPTY-B1	157.721	123.73
PIM3	158	96		GJA4	158.824	114.436
ZNF295	158	90		CRP	158.969	128.438
INDO (alias: IDO)	158	37		ANGPTL1	159.406	132.126
NOS2A	159	100		UBA7	159.871	125.54
PARP12	159	87		DTX3L	161.225	143.964
SLFN12	160	99		JAK2 (CURRENTLY WATER!)	161.26	99.1833
ZNF385B	162	104		EMPTY-H12	161.673	134.268
CEACAM1	162	96		APOL1	162.146	119.42
MAP3K5	162	89		ARG2	163.222	84.2007
JAK2 (CURRENTLY WATER!)	164	109		Water	164.455	130.102
IFITM3	166	109		CXCL11	166.811	122.04
CASP1	166	97		APOBEC3G	167.79	104.458
AMPH	167	112		IFI44	168.087	131.751
ATP10D	167	112		HLA-G	169.148	122.765
BST2/THN	168	103		RBCK1	170.655	133.12
AGPAT9	171	107		HLA-C	172.162	120.535
SLC16A1	171	100		N4BP1	173.676	114.36
OAS3	172	99		NDC80	175.362	117.535
Water	175	98		PAK3	175.419	149.852
SLC15A3	176	107		STAP1	177.568	149.611
SAT1	178	112		CD80	177.621	145.535
UNC93B1	178	109		IFITM1(alias: IFI17)	178.486	118.101
CD38	178	104		Water	180.375	131.505
EMPTY-H12	180	112		ZNF295	181.398	122.092
Water	187	109		SAT1	181.453	126.768
FNDC3B	188	118		AMPH	181.569	107.393
RNF24	193	107		Water	181.744	127.871
EMPTY-H12	193	106		GCH1	181.768	129.444
EIF2AK2	193	101		P2RY6	182.492	103.517
Water	196	108		EMPTY-H12	184.705	114.538
FFAR2	198	96		SLFN12	187.21	85.1014
APOL3	199	97		MOV10	189.526	110.492
Water	205	102		PUS1	190.593	115.341
Water	206	110		CD9	192.172	132.442
P2RY6	226	113		UNC93B1	195.405	124.273
IFITM1(alias: IFI17)	235	107		ZNF385B	201.834	121.71
APOBEC3G	236	108		EIF2AK2	205.773	109.634
